# NovoGlyco: mapping protein glycosylation in prokaryotes

**DOI:** 10.64898/2026.04.15.718822

**Authors:** Dinko Soic, Martin Pabst

## Abstract

Protein glycosylation in prokaryotes shows extraordinary diversity including species-specific monosaccharides, non-canonical attachment sites, and variable glycan architectures that challenge existing glycoproteomics approaches. Current strategies are largely tailored to eukaryotic systems and depend on predefined glycan databases or prior biochemical knowledge, limiting their application to microbes. Here we present NovoGlyco, a modular glycoproteomics platform for untargeted characterisation of prokaryotic protein glycosylation from shotgun proteomics data. NovoGlyco integrates de novo oxonium ion discovery, sequence tag matching, and mass offset binning to identify novel glycans, their composition, and linking chemistry. An interactive dashboard allows exploration of glycan features and modified proteins. We demonstrate the NovoGlyco platform across published glycoproteomics datasets, spanning human pathogens, Asgard archaea, and environmental enrichment cultures, and identify previously unreported flagella O-glycans in the opportunistic pathogen *Campylobacter fetus*. In summary, NovoGlyco provides a scalable framework for unbiased exploration of microbial glycoproteomes in both single-organism and metaproteomic contexts.
