## Supplementary material for "NovoGlyco: mapping protein glycosylation in prokaryotes": SI EXCEL

### Sheet: TABLE OF CONTENT
	Worksheet	Content
	SAMPLE_OVERVIEW	Overview of species and associated proteomics raw files analyzed in this study, with links to sources and published references.
	OX_BROWSER_EMP_DB	Empirical OxoniumBrowser database containing 35 representative monosaccharides and marker fragments, along with 35 random oxonium test masses.
	OXONIUM_MATCHES_ALL_SAMPLES	Oxonium ion profiles for all species at different abundance thresholds (0.5%, 0.25%, and 1% relative abundance), identified using the empirical monosaccharide database containing 35 representative sugars and 35 random test masses.
	GLYCANS_ALL_SAMPLES	Composition, linkage type, and mass of major glycans per species identified with NovoGlyco from previously published shotgun proteomics data.

### Sheet: SAMPLE_OVERVIEW
	Overview of mass spec raw data, reference sequence database, ProteomeXchange Consortium / PRIDE repository project number and reference to published article or websites.
	#	Sample	Sample Type	ProteomeXchange ID	Raw File Names	Database Source/Version	Reference
	1	A. baumannii	Pure strain	PXD018587	NS_438_AB_ATC17978_HILIC_3.raw	UniprotKB UP000197394; 2024_08_18	https://pmc.ncbi.nlm.nih.gov/articles/PMC8143609/
	2	P. syntrophicum	Pure strain	PXD051006	MKD1_1.raw	UniprotKB UP000321408; 2024_10_02	https://www.sciencedirect.com/science/article/pii/S2667160324000061
	3	S. acidocaldarius	Pure strain	PXD051007	Sac_1.raw	UniprotKB UP000001018_330779; 2024_10_02	https://www.sciencedirect.com/science/article/pii/S2667160324000061
	4	C. fetus	Pure strain	PXD018587	NS_403_Glycosylation_Cff_HILIC_B2.raw	UniprotKB UP000000760; 2024_08_16	https://pubmed.ncbi.nlm.nih.gov/32576591/
	5	C. jejuni	Pure strain	PXD076598	MP_DS100120204_CJ27585_120mins_CE28_gps_DDA01.mzML; MP_DS100120204_CJ27585_120mins_CE28_gps_DDA02.mzML; MP_DS100120204_CJ27585_120mins_CE33_gps_DDA01.mzML; MP_DS100120204_CJ27585_120mins_CE33_gps_DDA02.mzML; MP_DS100120204_CJ27585_120mins_CE38_gps_DDA01.mzML; MP_DS100120204_CJ27585_120mins_CE38_gps_DDA02.mzML; MP_DS100120204_CJ27585_120mins_CE43_gps_DDA01.mzML; MP_DS100120204_CJ27585_120mins_CE43…	UniprotKB UP000000799_192222; 2024_10_02	https://www.dsmz.de/collection/catalogue/details/culture/DSM-27585
	6	H. volcanii	Pure strain	PXD021600	MP_23052020_HVolcanii_120min_gps_DDA01.raw; MP_23052020_HVolcanii_120min_gps_DDA02.raw	UniprotKB UP000008243_309800; 2024_08_18	https://academic.oup.com/glycob/article/26/7/745/2388913
	7	P. gingivalis	Pure strain	PXD028120	201015_Paul_PV-1268_PGM_HILIC.raw	UniprotKB UP000008842; 2024_08_20	https://pmc.ncbi.nlm.nih.gov/articles/PMC8729774/
	8	T. forsythia	Pure strain	PXD026989	210128_Paul_PV-1630_2.raw	UniprotKB UP000005436; 2024_08_18	https://pmc.ncbi.nlm.nih.gov/articles/PMC8550257/
	9	Ca. B. sapporoensis	Environmental enrichment	PXD021600	MP09112018_Broc_ML_2hrs_gps_method_DDA01.raw; MP09112018_Broc_ML_2hrs_gps_method_DDA02.raw	Custom database - available together with the raw file	https://pmc.ncbi.nlm.nih.gov/articles/PMC8776859/#CR38
	10	Ca. K. stuttgartiensis	Environmental enrichment	PXD021600	MP_14022020_Kust_Nm_120min_gps_DDA01.raw; MP_14022020_Kust_Nm_120min_gps_DDA02.raw	Custom database - available together with the raw file	https://pmc.ncbi.nlm.nih.gov/articles/PMC8776859/#CR38
	11	E. coli BL21	Pure strain	PXD076598	MP_DS_04072024_bper_acetone_120mins_gps_DDA01.raw, MP_DS_04072024_abc_acetone_120mins_gps_DDA01.raw	UP000000625_83333_E_Coli-K12	https://www.dsmz.de/collection/catalogue/details/culture/DSM-102053
	12	E. coli K-12	Pure strain	PXD021600	MP09112018_Ecoli_2hrs_gps_method_DDA01.raw; MP09112018_Ecoli_2hrs_gps_method_DDA02.raw	UniprotKB UP000000625_83333, 2024_10_02	https://pmc.ncbi.nlm.nih.gov/articles/PMC8776859/#CR38
	13	S. cerevisiae	Pure strain	PXD021600	MP_14052020_Yeast_AE16_120min_gps_DDA01.raw	UniprotKB UP000002311_559292; 2024_08_18	https://pmc.ncbi.nlm.nih.gov/articles/PMC8776859/#CR38
	14	Ns. viennensis	Pure strain	PXD056844	Nvi_96h.raw	UP001059771	https://journals.asm.org/doi/10.1128/mbio.03859-24

### Sheet: OX_BROWSER_EMP_DB
Empirical OxoniumBroswer database
Example sugar	Oxonium	Name	Monoisotopic Mass (Da)	M+H+ (Da)	ox_mass1	ox_mass2
x	Pent	Pentose	150.053	151.06	133.05	115.039
x	PentNAc	NAc-Pentosamine	191.079	192.087	174.076	156.066
x	OAcPent	OAc-Pentose	193.071	194.078	176.068	158.057
x	dPent	deoxy-Pentose	134.058	135.065	117.055	99.0441
x	PentA	Penturonic acid	164.032	165.039	147.029	129.018
x	PentANAc	NAc-Penturonic acid	205.059	206.066	188.055	170.045
x	Hex	Hexose	180.063	181.071	163.06	145.05
x	MeHex	OMe-Hexose	194.079	195.086	177.076	159.065
x	OAcHex	OAc-Hexose	222.074	223.081	205.071	187.06
x	dHex	deoxy-Hexose	164.068	165.076	147.065	129.055
x	HexN	Hexosamine	179.079	180.087	162.076	144.066
x	HexNAc	NAc-Hexosamine	221.09	222.097	204.087	186.076
x	MeHexNAc	OMe-NAc-Hexosamine	235.106	236.113	218.102	200.092
x	HexdiNAc	diNAc-Hexoseamine	263.124	264.132	246.121	228.11
x	HexNAcOAc	OAc-NAc-Hexosamine	264.108	265.116	247.105	229.094
x	dHexNAc	deoxy-HexNAc	205.095	206.102	188.092	170.081
x	HexA	Hexuronic acid	194.043	195.05	177.039	159.029
x	HexANAc	NAc-Hexuronic acid	235.069	236.076	218.066	200.055
x	HexAdiNAc	diNAc-Hexuronic acid	276.096	277.103	259.092	241.082
x	S-dHex	sulfo-deoxy-Hex	244.025	245.033	227.022	209.011
x	Hept	Heptose	210.074	211.081	193.071	175.06
x	HeptNAc	NAc-Heptosamine	251.101	252.108	234.097	216.087
x	HeptA	Hepturonic acid	224.053	225.06	207.05	189.039
x	dHept	deoxy-Heptose	194.079	195.086	177.076	159.065
x	MeHept	OMe-Heptose	224.09	225.097	207.086	189.076
x	OAcHept	OAc-Heptose	253.092	254.1	236.089	218.078
x	HeptANAc	NAc-Hepturonic acid	265.08	266.087	248.076	230.066
x	Kdo	Ketodeoxyoctonic acid	238.069	239.076	221.066	203.055
x	Kdn	Ketodeoxynononic acid	268.079	269.087	251.076	233.066
x	NeuAc	N-Acetyl neuraminic acid	309.106	310.113	292.103	274.092
x	NeuGc	N-Glycolyl neuraminic acid	325.101	326.108	308.098	290.087
x	NulONH2	Amino-non-ulosonic acid	267.095	268.103	250.092	232.082
x	NulO1	NulO marker fragments1	215.079	216.087	198.076	180.066
x	NulO2	NulO marker fragments2	231.111	232.118	214.107	196.097
x	NulOAc2	NulOAc2	334.138	335.145	317.134	299.124
x	Ox_test_1	random-test-1	382.119	383.127	365.116	347.105
x	Ox_test_2	random-test-2	166.069	167.076	149.065	131.055
x	Ox_test_3	random-test-3	343.055	344.062	326.052	308.041
x	Ox_test_4	random-test-4	156.006	157.013	139.002	120.992
x	Ox_test_5	random-test-5	358.174	359.181	341.17	323.16
x	Ox_test_6	random-test-6	276.053	277.06	259.05	241.039
x	Ox_test_7	random-test-7	355.066	356.073	338.063	320.052
x	Ox_test_8	random-test-8	172.165	173.172	155.161	137.151
x	Ox_test_9	random-test-9	374.243	375.25	357.239	339.229
x	Ox_test_10	random-test-10	169.041	170.048	152.038	134.027
x	Ox_test_11	random-test-11	352.009	353.016	335.005	316.995
x	Ox_test_12	random-test-12	365.232	366.239	348.228	330.218
x	Ox_test_13	random-test-13	347.081	348.088	330.078	312.067
x	Ox_test_14	random-test-14	104.168	105.175	87.1642	69.1536
x	Ox_test_15	random-test-15	388.192	389.199	371.189	353.178
x	Ox_test_16	random-test-16	348.06	349.067	331.056	313.046
x	Ox_test_17	random-test-17	344.11	345.118	327.107	309.096
x	Ox_test_18	random-test-18	221.182	222.189	204.179	186.168
x	Ox_test_19	random-test-19	217.185	218.192	200.182	182.171
x	Ox_test_20	random-test-20	146.142	147.149	129.138	111.128
x	Ox_test_21	random-test-21	337.185	338.192	320.182	302.171
x	Ox_test_22	random-test-22	384.143	385.151	367.14	349.13
x	Ox_test_23	random-test-23	258.101	259.109	241.098	223.087
x	Ox_test_24	random-test-24	250.119	251.126	233.116	215.105
x	Ox_test_25	random-test-25	125.124	126.132	108.121	90.1104
x	Ox_test_26	random-test-26	144.192	145.199	127.189	109.178
x	Ox_test_27	random-test-27	397.031	398.038	380.027	362.017
x	Ox_test_28	random-test-28	123.115	124.123	106.112	88.1016
x	Ox_test_29	random-test-29	350.047	351.054	333.044	315.033
x	Ox_test_30	random-test-30	372.18	373.188	355.177	337.166
x	Ox_test_31	random-test-31	247.194	248.201	230.19	212.18
x	Ox_test_32	random-test-32	379.239	380.246	362.236	344.225
x	Ox_test_33	random-test-33	356.113	357.121	339.11	321.1
x	Ox_test_34	random-test-34	278.169	279.176	261.166	243.155
x	Ox_test_35	random-test-35	227.001	228.008	209.998	191.987
x	Ox_test_36	random-test-36	266.005	267.012	249.002	230.991

### Sheet: OXONIUM_MATCHES_ALL_SAMPLES
Oxonium ion profiles for all species at different abundance thresholds (0.5%, 0.25%, and 1% relative abundance), identified using the empirical monosaccharide database containing 35 representative sugars and 35 random test masses.
Oxonium	AB_IT_0_1	AB_IT_0_25	AB_IT_0_5	BROC_IT_0_1	BROC_IT_0_25	BROC_IT_0_5	CFF_IT_0_1	CFF_IT_0_25	CFF_IT_0_5	CJ_IT_0_1	CJ_IT_0_25	CJ_IT_0_5	ECOLI_IT_0_1	ECOLI_IT_0_25	ECOLI_IT_0_5	HVOLC_IT_0_1	HVOLC_IT_0_25	HVOLC_IT_0_5	KUST_IT_0_1	KUST_IT_0_25	KUST_IT_0_5	NVI_IT_0_1	NVI_IT_0_25	NVI_IT_0_5	PGING_IT_0_1	PGING_IT_0_25	PGING_IT_0_5	PSYN_IT_0_1	PSYN_IT_0_25	PSYN_IT_0_5	SACIDO_IT_0_1	SACIDO_IT_0_25	SACIDO_IT_0_5	TFORSY_IT_0_1	TFORSY_IT_0_25	TFORSY_IT_0_5	YEAST_IT_0_1	YEAST_IT_0_25	YEAST_IT_0_5
Pent	0	0	0	0	0	0	0	0	0	0	0	0	0	0	0	0	0	0	0	0	0	0	0	0	0	0	0	0	0	0	0	0	0	0	0	0	0	0	0
PentNAc	0	0	0	96	77	67	0	0	0	0	0	0	0	0	0	0	0	0	102	34	0	0	0	0	0	0	0	0	0	0	0	0	0	0	0	0	0	0	0
OAcPent	0	0	0	0	0	0	0	0	0	0	0	0	0	0	0	0	0	0	0	0	0	0	0	0	0	0	0	0	0	0	0	0	0	0	0	0	0	0	0
dPent	0	0	0	0	0	0	0	0	0	0	0	0	0	0	0	0	0	0	0	0	0	111	50	17	0	0	0	149	32	0	0	0	0	0	0	0	0	0	0
PentA	0	0	0	0	0	0	0	0	0	0	0	0	0	0	0	0	0	0	0	0	0	0	0	0	0	0	0	0	0	0	0	0	0	0	0	0	0	0	0
PentANAc	0	0	0	0	0	0	0	0	0	0	0	0	0	0	0	0	0	0	0	0	0	0	0	0	0	0	0	0	0	0	0	0	0	0	0	0	0	0	0
Hex	0	0	0	2474	2097	1696	0	0	0	41	38	23	40	39	39	39	37	30	84	84	80	0	0	0	0	0	0	180	147	128	13	0	0	0	0	0	2169	2046	1856
MeHex	0	0	0	29	20	0	0	0	0	0	0	0	0	0	0	0	0	0	0	0	0	0	0	0	0	0	0	0	0	0	0	0	0	0	0	0	0	0	0
OAcHex	0	0	0	0	0	0	0	0	0	0	0	0	0	0	0	0	0	0	0	0	0	0	0	0	0	0	0	0	0	0	0	0	0	0	0	0	0	0	0
dHex	0	0	0	722	598	393	0	0	0	44	25	17	0	0	0	0	0	0	0	0	0	147	43	20	0	0	0	500	366	161	29	0	0	0	0	0	0	0	0
HexN	11	11	0	0	0	0	32	25	20	24	21	21	0	0	0	88	27	12	0	0	0	0	0	0	0	0	0	12	0	0	0	0	0	0	0	0	0	0	0
HexNAc	3795	3717	3444	2465	2381	2162	11514	10868	9745	673	658	620	0	0	0	0	0	0	3795	3746	3672	15	12	10	2355	2354	2352	4496	4169	3381	16881	15184	12308	114	112	109	546	544	543
MeHexNAc	0	0	0	188	178	94	0	0	0	0	0	0	0	0	0	0	0	0	342	282	135	20	19	17	0	0	0	0	0	0	0	0	0	0	0	0	0	0	0
HexdiNAc	98	60	34	2388	1386	662	135	36	10	65	16	10	0	0	0	35	23	18	0	0	0	140	43	30	0	0	0	2199	1053	508	273	116	41	21	14	11	27	12	0
HexNAcOAc	0	0	0	0	0	0	0	0	0	0	0	0	0	0	0	0	0	0	0	0	0	0	0	0	288	286	275	0	0	0	0	0	0	0	0	0	0	0	0
dHexNAc	0	0	0	41	33	17	37	0	0	0	0	0	0	0	0	0	0	0	48	29	0	0	0	0	0	0	0	373	164	27	0	0	0	0	0	0	0	0	0
HexA	0	0	0	0	0	0	0	0	0	0	0	0	0	0	0	53	35	19	0	0	0	0	0	0	0	0	0	0	0	0	0	0	0	0	0	0	0	0	0
HexANAc	206	192	124	12	0	0	49	48	43	0	0	0	0	0	0	0	0	0	0	0	0	0	0	0	0	0	0	0	0	0	0	0	0	968	602	288	0	0	0
HexAdiNAc	2984	2628	2134	307	169	98	1002	553	277	394	243	146	75	61	37	533	244	98	123	106	80	622	416	261	0	0	0	2090	1080	516	1290	480	196	76	53	22	322	213	128
S-dHex	0	0	0	0	0	0	0	0	0	0	0	0	0	0	0	0	0	0	0	0	0	0	0	0	0	0	0	0	0	0	0	0	0	0	0	0	0	0	0
Hept	0	0	0	1046	935	626	57	48	42	0	0	0	0	0	0	0	0	0	424	408	383	0	0	0	0	0	0	0	0	0	0	0	0	0	0	0	0	0	0
HeptNAc	0	0	0	0	0	0	0	0	0	0	0	0	0	0	0	0	0	0	0	0	0	0	0	0	0	0	0	215	167	134	0	0	0	0	0	0	0	0	0
HeptA	0	0	0	0	0	0	0	0	0	0	0	0	0	0	0	0	0	0	0	0	0	0	0	0	0	0	0	0	0	0	0	0	0	0	0	0	0	0	0
dHept	0	0	0	29	20	0	0	0	0	0	0	0	0	0	0	0	0	0	0	0	0	0	0	0	0	0	0	0	0	0	0	0	0	0	0	0	0	0	0
MeHept	0	0	0	15	0	0	0	0	0	0	0	0	0	0	0	0	0	0	0	0	0	0	0	0	0	0	0	0	0	0	0	0	0	0	0	0	0	0	0
OAcHept	0	0	0	0	0	0	0	0	0	0	0	0	0	0	0	0	0	0	0	0	0	0	0	0	0	0	0	0	0	0	0	0	0	0	0	0	0	0	0
HeptANAc	0	0	0	0	0	0	0	0	0	0	0	0	0	0	0	0	0	0	0	0	0	0	0	0	0	0	0	0	0	0	0	0	0	0	0	0	0	0	0
Kdo	0	0	0	0	0	0	0	0	0	0	0	0	0	0	0	0	0	0	0	0	0	0	0	0	0	0	0	0	0	0	0	0	0	0	0	0	0	0	0
Kdn	0	0	0	0	0	0	0	0	0	0	0	0	0	0	0	0	0	0	0	0	0	0	0	0	0	0	0	0	0	0	0	0	0	0	0	0	0	0	0
NeuAc	299	284	249	0	0	0	36	26	23	0	0	0	0	0	0	0	0	0	0	0	0	58	51	40	0	0	0	155	152	148	0	0	0	59	59	59	0	0	0
NeuGc	0	0	0	0	0	0	0	0	0	0	0	0	0	0	0	0	0	0	0	0	0	0	0	0	0	0	0	0	0	0	0	0	0	0	0	0	0	0	0
NulONH2	193	147	62	87	81	65	410	403	368	0	0	0	0	0	0	0	0	0	0	0	0	0	0	0	0	0	0	0	0	0	0	0	0	0	0	0	0	0	0
NulO1	0	0	0	0	0	0	449	249	99	169	162	128	0	0	0	0	0	0	435	288	85	0	0	0	0	0	0	36	0	0	0	0	0	203	184	66	0	0	0
NulO2	0	0	0	0	0	0	0	0	0	135	132	98	0	0	0	0	0	0	122	80	25	0	0	0	0	0	0	0	0	0	0	0	0	0	0	0	0	0	0
NulOAc2	0	0	0	0	0	0	5695	5541	5224	100	90	79	0	0	0	0	0	0	0	0	0	0	0	0	0	0	0	0	0	0	0	0	0	0	0	0	0	0	0
Ox_test_1	0	0	0	0	0	0	0	0	0	0	0	0	0	0	0	0	0	0	0	0	0	0	0	0	0	0	0	0	0	0	0	0	0	0	0	0	0	0	0
Ox_test_2	0	0	0	0	0	0	0	0	0	0	0	0	0	0	0	0	0	0	0	0	0	0	0	0	0	0	0	0	0	0	0	0	0	0	0	0	0	0	0
Ox_test_3	0	0	0	0	0	0	0	0	0	0	0	0	0	0	0	0	0	0	0	0	0	0	0	0	0	0	0	0	0	0	0	0	0	0	0	0	0	0	0
Ox_test_4	0	0	0	0	0	0	0	0	0	0	0	0	0	0	0	0	0	0	0	0	0	0	0	0	0	0	0	0	0	0	0	0	0	0	0	0	0	0	0
Ox_test_5	0	0	0	0	0	0	0	0	0	0	0	0	0	0	0	0	0	0	0	0	0	0	0	0	0	0	0	0	0	0	0	0	0	0	0	0	0	0	0
Ox_test_6	0	0	0	0	0	0	0	0	0	0	0	0	0	0	0	0	0	0	0	0	0	0	0	0	0	0	0	0	0	0	0	0	0	0	0	0	0	0	0
Ox_test_7	0	0	0	0	0	0	0	0	0	0	0	0	0	0	0	0	0	0	0	0	0	0	0	0	0	0	0	0	0	0	0	0	0	0	0	0	0	0	0
Ox_test_8	0	0	0	0	0	0	0	0	0	0	0	0	0	0	0	0	0	0	0	0	0	0	0	0	0	0	0	0	0	0	0	0	0	0	0	0	0	0	0
Ox_test_9	0	0	0	0	0	0	0	0	0	0	0	0	0	0	0	0	0	0	0	0	0	0	0	0	0	0	0	0	0	0	0	0	0	0	0	0	0	0	0
Ox_test_10	0	0	0	0	0	0	0	0	0	0	0	0	0	0	0	0	0	0	0	0	0	0	0	0	0	0	0	0	0	0	0	0	0	0	0	0	0	0	0
Ox_test_11	0	0	0	0	0	0	0	0	0	0	0	0	0	0	0	0	0	0	0	0	0	0	0	0	0	0	0	0	0	0	0	0	0	0	0	0	0	0	0
Ox_test_12	0	0	0	0	0	0	0	0	0	0	0	0	0	0	0	0	0	0	0	0	0	0	0	0	0	0	0	0	0	0	0	0	0	0	0	0	0	0	0
Ox_test_13	0	0	0	0	0	0	0	0	0	0	0	0	0	0	0	0	0	0	0	0	0	0	0	0	0	0	0	0	0	0	0	0	0	0	0	0	0	0	0
Ox_test_14	0	0	0	0	0	0	0	0	0	0	0	0	0	0	0	0	0	0	0	0	0	0	0	0	0	0	0	0	0	0	0	0	0	0	0	0	0	0	0
Ox_test_15	0	0	0	0	0	0	0	0	0	0	0	0	0	0	0	0	0	0	0	0	0	0	0	0	0	0	0	0	0	0	0	0	0	0	0	0	0	0	0
Ox_test_16	0	0	0	0	0	0	0	0	0	0	0	0	0	0	0	0	0	0	0	0	0	0	0	0	0	0	0	0	0	0	0	0	0	0	0	0	0	0	0
Ox_test_17	0	0	0	0	0	0	0	0	0	0	0	0	0	0	0	0	0	0	0	0	0	0	0	0	0	0	0	0	0	0	0	0	0	0	0	0	0	0	0
Ox_test_18	0	0	0	0	0	0	0	0	0	0	0	0	0	0	0	0	0	0	0	0	0	0	0	0	0	0	0	0	0	0	0	0	0	0	0	0	0	0	0
Ox_test_19	0	0	0	0	0	0	0	0	0	0	0	0	0	0	0	0	0	0	0	0	0	0	0	0	0	0	0	0	0	0	0	0	0	0	0	0	0	0	0
Ox_test_20	0	0	0	0	0	0	0	0	0	0	0	0	0	0	0	0	0	0	0	0	0	0	0	0	0	0	0	0	0	0	0	0	0	0	0	0	0	0	0
Ox_test_21	0	0	0	0	0	0	0	0	0	0	0	0	0	0	0	0	0	0	0	0	0	0	0	0	0	0	0	20	0	0	0	0	0	0	0	0	0	0	0
Ox_test_22	0	0	0	0	0	0	0	0	0	0	0	0	0	0	0	0	0	0	0	0	0	0	0	0	0	0	0	0	0	0	0	0	0	0	0	0	0	0	0
Ox_test_23	0	0	0	0	0	0	0	0	0	0	0	0	0	0	0	0	0	0	0	0	0	0	0	0	0	0	0	0	0	0	0	0	0	0	0	0	0	0	0
Ox_test_24	0	0	0	0	0	0	0	0	0	0	0	0	0	0	0	0	0	0	0	0	0	0	0	0	0	0	0	0	0	0	0	0	0	0	0	0	0	0	0
Ox_test_25	0	0	0	0	0	0	0	0	0	0	0	0	0	0	0	0	0	0	0	0	0	0	0	0	0	0	0	0	0	0	0	0	0	0	0	0	0	0	0
Ox_test_26	0	0	0	0	0	0	0	0	0	0	0	0	0	0	0	0	0	0	0	0	0	0	0	0	0	0	0	0	0	0	0	0	0	0	0	0	0	0	0
Ox_test_27	0	0	0	0	0	0	0	0	0	0	0	0	0	0	0	0	0	0	0	0	0	0	0	0	0	0	0	0	0	0	0	0	0	0	0	0	0	0	0
Ox_test_28	0	0	0	0	0	0	0	0	0	0	0	0	0	0	0	0	0	0	0	0	0	0	0	0	0	0	0	0	0	0	0	0	0	0	0	0	0	0	0
Ox_test_29	0	0	0	0	0	0	0	0	0	0	0	0	0	0	0	0	0	0	0	0	0	0	0	0	0	0	0	0	0	0	0	0	0	0	0	0	0	0	0
Ox_test_30	0	0	0	0	0	0	0	0	0	0	0	0	0	0	0	0	0	0	0	0	0	0	0	0	0	0	0	0	0	0	0	0	0	0	0	0	0	0	0
Ox_test_31	0	0	0	0	0	0	0	0	0	0	0	0	0	0	0	0	0	0	0	0	0	0	0	0	0	0	0	0	0	0	0	0	0	0	0	0	0	0	0
Ox_test_32	0	0	0	0	0	0	0	0	0	0	0	0	0	0	0	0	0	0	0	0	0	0	0	0	0	0	0	0	0	0	0	0	0	0	0	0	0	0	0
Ox_test_33	0	0	0	0	0	0	0	0	0	0	0	0	0	0	0	0	0	0	0	0	0	0	0	0	0	0	0	0	0	0	0	0	0	0	0	0	0	0	0
Ox_test_34	0	0	0	0	0	0	0	0	0	0	0	0	0	0	0	0	0	0	0	0	0	0	0	0	0	0	0	0	0	0	0	0	0	0	0	0	0	0	0
Ox_test_35	0	0	0	0	0	0	0	0	0	0	0	0	0	0	0	0	0	0	0	0	0	0	0	0	0	0	0	0	0	0	0	0	0	0	0	0	0	0	0

### Sheet: GLYCANS_ALL_SAMPLES
	Composition, linkage type, and mass of major glycans per species identified with NovoGlyco from previously published shotgun proteomics data.
						Species	Type	raw file	Characteristic oxonium ion	Glycan (study) number	Glycan mass (mass tag search)	Glycan mass parent offset (found yes/no)	Glycan composition	Note	Linking sugar (linkage)	Theoretical glycan mass	mass error	Major glycoproteins	Reference DB	NG spectrum bin size (mass determination | Figure 4)	NG Ox intensity threshold	NG min mass delta	Reference
						A. baumannii	pure strain	NS_438_AB_ATC17978_HILIC_3.mzML	HexAdiNAc (overlap with HexNAc)	1	827.285	Y	HexNAc-Hex2-HexAdiNAcOAc	.-HexNAc	HexNAc (O-linked)	827.281	0.00424	>20	A_baumannii_uniprotkb_proteome_UP000197394_2024_08_18.fasta	0.01 | 1	0.25	750	Izaham, Ameera Raudah Ahmad, and Nichollas E. Scott. "Open database searching enables the identification and comparison of bacterial glycoproteomes without defining glycan compositions prior to searching." Molecular & Cellular Proteomics 19.9 (2020): 1561-1574.	.
								source: PXD018587	HexAdiNAc (overlap with HexNAc)	2	988.355	Y	HexNAc2-Hex2-HexAdiNAc	.-OAc	HexNAc (O-linked)	988.35	0.00543	>20	A_baumannii_uniprotkb_proteome_UP000197394_2024_08_18.fasta	0.01 | 1	0.25	750		.
									HexAdiNAc (overlap with HexNAc)	3	1030.37	Y	HexNAc2-Hex2-HexAdiNAcOAc	HexNAc2-Hex2-HexAdiNAcOAc	HexNAc (O-linked)	1030.36	0.00487	>20	A_baumannii_uniprotkb_proteome_UP000197394_2024_08_18.fasta	0.01 | 1	0.25	750		.
									HexAdiNAc (overlap with HexNAc)	4	1044.38	Y	HexNAc2-Hex2-HexAdiNAcOAcMe	.+Me	HexNAc (O-linked)	1044.38	-0.00078	>20	A_baumannii_uniprotkb_proteome_UP000197394_2024_08_18.fasta	0.01 | 1	0.25	750		.
									HexAdiNAc (overlap with HexNAc)	5	1058.36	Y	HexNAc2(Fm)-Hex2-HexAdiNAcOAc	.+Fm	HexNAc (O-linked)	1058.36	-4e-05	>20	A_baumannii_uniprotkb_proteome_UP000197394_2024_08_18.fasta	0.01 | 1	0.25	750		.
									HexAdiNAc (overlap with HexNAc)	6	1072.37	Y	HexNAc2(Fm)-Hex2-HexAdiNAcOAcMe	.+Me+Fm	HexNAc (O-linked)	1072.37	-0.00569	>20	A_baumannii_uniprotkb_proteome_UP000197394_2024_08_18.fasta	0.01 | 1	0.25	750		.
									HexAdiNAc (overlap with HexNAc)	7	1086.35	Y	HexNAc2(Fm)-Hex2-HexAdiNAcOAc +Fm	.+Fm+Fm	HexNAc (O-linked)	1086.35	-0.00495	>20	A_baumannii_uniprotkb_proteome_UP000197394_2024_08_18.fasta	0.01 | 1	0.25	750		.
									NeuAc (overlap with HexNAc)	8	unmatched	947 (291+291+162+203), 744 (291+291+162), 291 (291)	NeuAc, HexNAc and Hex containing (likely N-glycan animal protein artifacts from growth medium)	likely N-glycan animal protein artifacts from growth medium	likely animal protein N/O-glycans	x	x	x	x	0.01 | 1	0.25	750		.
						Species	Type	raw file	Characteristic oxonium ion	Glycan (study) number	Glycan mass (mass tag search)	Glycan mass parent offset (found yes/no)	Glycan composition	Note	Linking sugar (linkage)	Theoretical glycan mass	mass error	Major glycoproteins	Reference DB	NG spectrum bin size (mass determination | Figure 4)	NG Ox intensity threshold	NG min mass delta	Reference
						P. syntrophicum	pure strain	MKD1_1.mzML	HexNAc	9	801.295	Y	HexNAc-Hex-Pent-304	304.1278 likely HexNAc-Thr (or MeHexNAc-Ser)	HexNAc-Thr (N-linked, +17, -84 fragment present)	801.302	-0.007263	predominantly A0A5B9DDE1 (ABC transporter, DSAG12_03090), plus several others	UP000321408_2594042_mkd.fasta	0.01 | 1	0.01	750	Nakagawa, Satoshi, et al. "Characterization of protein glycosylation in an Asgard archaeon." BBA advances 6 (2024): 100118.	.
								source: PXD051006	HexNAc	10	909.295	Y	311-Hex-Pent-304	311.078 (unknown, accurate mass bin)	HexNAc-Thr (N-linked, +17, -84 fragment present)	909.301	-0.005693	predominantly A0A5B9DDE1 (ABC transporter, DSAG12_03090), plus several others	UP000321408_2594042_mkd.fasta	0.01 | 1	0.01	750		.
									HexNAc	11	1212.39	Y	303-311-Hex-Pent-304	303.120 (unknown, accurate mass bin)	HexNAc-Thr (N-linked, +17, -84 fragment present)	1212.42	-0.0255415	predominantly A0A5B9DDE1 (ABC transporter, DSAG12_03090), plus several others	UP000321408_2594042_mkd.fasta	0.01 | 1	0.01	750		.
																		predominantly A0A5B9DDE1 (ABC transporter, DSAG12_03090), plus several others	UP000321408_2594042_mkd.fasta	0.01 | 1	0.01	750		.
																		predominantly A0A5B9DDE1 (ABC transporter, DSAG12_03090), plus >5 more	UP000321408_2594042_mkd.fasta	0.01 | 1	0.01	750		.
																								.
						Species	Type	raw file	Characteristic oxonium ion	Glycan (study) number	Glycan mass (mass tag search)	Glycan mass parent offset (found yes/no)	Glycan composition	Note	Linking sugar (linkage)	Theoretical glycan mass	mass error	Major glycoproteins	Reference DB	NG spectrum bin size (mass determination | Figure 4)	NG Ox intensity threshold	NG min mass delta	Reference
						Ns. viennensis	pure strain	Nvi_96h.mzML	Hex(NAc)2	12	1650.64	Y	287-287-287-287-HexA(NAc)2-Hex(NAc)2	287.11 likely Hex(NAc)2CONH2	HexNAc-Thr (N-linked, +17, -84 fragment present)	1650.64	0.00693	predominantly AIC15927.1 (NVIE_016740, SL protein), AIC15220.1 (Archaeal flagellin) plus several others	Nitrososphaera viennensis EN76_GCA_000698785.1.fasta	0.01 | 1	0.01	750	Nakagawa, Satoshi, et al. "Exploring protein N-glycosylation in ammonia-oxidizing Nitrososphaerota archaea through glycoproteomic analysis." Mbio 16.6 (2025): e03859-24.	.
								(required cv parms cleaning for directag)	Hex(NAc)2	13	1667.66	Y	unknown | 287/HexA(NAc)2/Hex(NAc)2 containing			N.D	N.D.		Nitrososphaera viennensis EN76_GCA_000698785.1.fasta	0.01 | 1	0.01	750		.
								source: PXD056844	NulOAcAm	14	N.D.	315.145	unknown | NulAcAm containing	also NulAcAc Ox fragments observed	in low mass bin: 315, -17, -18, -46 (carboxylic acid)	315.143	0.00196	unclear target, only weak hits	Nitrososphaera viennensis EN76_GCA_000698785.1.fasta	0.01 | 1	0.01	750		.
																								.
						Species	Type	raw file	Characteristic oxonium ion	Glycan (study) number	Glycan mass (mass tag search)	Glycan mass parent offset (found yes/no)	Glycan composition	Note	Linking sugar (linkage)	Theoretical glycan mass	mass error	Major glycoproteins	Reference DB	NG spectrum bin size (mass determination | Figure 4)	NG Ox intensity threshold	NG min mass delta	Reference
						C. jejuni	pure strain	MP_DS100120204_CJ27585_120mins_CESTEP_gps_DDA01.mzML	HexNAc	15	1405.56	Y	Hex-(HexNAc)5-diNAcBac		diNAcBac (N-linked, +17, -84 fragment present)	1405.56	0.0057	multiple proteins (>25) including P80672 major outer membrane protein		0.01 | 1	0.25	750	Pabst, Martin, et al. "A general approach to explore prokaryotic protein glycosylation reveals the unique surface layer modulation of an anammox bacterium." The ISME Journal 16.2 (2022): 346-357.	.
								source: this study	NulOAcAc	16	316.125 (very weak)	316.125 (plus others, and dimers)	NulOs, mono- and multimers (mostly dimers)		NulO (O-linked, Ser/Thr)	316.127	0.0021	P56963 (FlaA) and P56964 (FlaB) proteins		0.01 | 1	0.25	750		.
																				0.01 | 1	0.25	750		.
																								.
						Species	Type	raw file	Characteristic oxonium ion	Glycan (study) number	Glycan mass (mass tag search)	Glycan mass parent offset (found yes/no)	Glycan composition	Note	Linking sugar (linkage)	Theoretical glycan mass	mass error	Major glycoproteins	Reference DB	NG spectrum bin size (mass determination | Figure 4)	NG Ox intensity threshold	NG min mass delta	Reference
						C. fetus fetus	pure strain	CFF_NS_403_Glycosylation_Cff_HILIC_B2.mzML	HexNAc	17	1040.42	Y	B) minus GlcNAc		diNAcBac (N-linked, +17, -84 fragment present)	1040.43	0.0035	multiple (>25) including A0RPI1	CAMFF_uniprotkb_proteome_UP000000760_2025_12_27.fasta	0.01 | 1	0.25	750	Izaham, Ameera Raudah Ahmad, and Nichollas E. Scott. "Open database searching enables the identification and comparison of bacterial glycoproteomes without defining glycan compositions prior to searching." Molecular & Cellular Proteomics 19.9 (2020): 1561-1574.	.
								source: PXD018587	HexNAc	18	1202.47	Y	A) GlcNAc[Glc]GlcNAc-GalNAc-GalNAc-diNAcBac		diNAcBac (N-linked, +17, -84 fragment present)	1202.48	0.0063	multiple (>25) including A0RPI1	CAMFF_uniprotkb_proteome_UP000000760_2025_12_27.fasta	0.01 | 1	0.25	750		.
									HexNAc	19	1230.47	Y	A) plus Formylation (28)		diNAcBac (N-linked, +17, -84 fragment present)	1230.48	0.0012	multiple (>25) including A0RPI1	CAMFF_uniprotkb_proteome_UP000000760_2025_12_27.fasta	0.01 | 1	0.25	750		.
									HexNAc	20	1243.51	Y	B) GlcNAc[GlcNAc]GlcNAc-GalNAc-GalNAc-diNAcBac		diNAcBac (N-linked, +17, -84 fragment present)	1243.51	0.0029	multiple (>25) including A0RPI1	CAMFF_uniprotkb_proteome_UP000000760_2025_12_27.fasta	0.01 | 1	0.25	750		.
									HexNAc	21	1271.49	Y	B) plus Formylation (28)		diNAcBac (N-linked, +17, -84 fragment present)	1271.5	0.0078	multiple (>25) including A0RPI1	CAMFF_uniprotkb_proteome_UP000000760_2025_12_27.fasta	0.01 | 1	0.25	750
									HexNAc	22	1299.49	Y	B) plus Formylation (2x28)		diNAcBac (N-linked, +17, -84 fragment present)	1299.5	0.0027	multiple (>25) including A0RPI1	CAMFF_uniprotkb_proteome_UP000000760_2025_12_27.fasta	0.01 | 1	0.25	750
									NulOAcAc	23	N.D.	316.125	NulOAc2	likley NulOAcAm and NulOAcA2 forms present	NulO (O-linked, Ser/Thr)	316.127	0.0021	predominantly A0RRD1 and A0RRD0 (Flagellin proteins)	CAMFF_uniprotkb_proteome_UP000000760_2025_12_27.fasta	0.01 | 1	0.25	750	possibly not yet reported O-glycans
									NulOAcAc	24	N.D.	632.235	NulOAc2-NulOAc2	likley NulOAcAm and NulOAcA2 forms present	NulO (O-linked, Ser/Thr)	632.254	0.0191	predominantly A0RRD1 and A0RRD0 (Flagellin proteins)	CAMFF_uniprotkb_proteome_UP000000760_2025_12_27.fasta	0.01 | 1	0.25	750	possibly not yet reported O-glycans
									NulOAcAc	25	948.375	948.375	NulOAc2-NulOAc2-NulOAc2	likley NulOAcAm and NulOAcA2 forms present	NulO (O-linked, Ser/Thr)	948.381	0.0062	predominantly A0RRD1 and A0RRD0 (Flagellin proteins)		0.01 | 1	0.25	750	possibly not yet reported O-glycans
						Species	Type	raw file	Characteristic oxonium ion	Glycan (study) number	Glycan mass (mass tag search)	Glycan mass parent offset (found yes/no)	Glycan composition	Note	Linking sugar (linkage)	Theoretical glycan mass	mass error	Major glycoproteins	Reference DB	NG spectrum bin size (mass determination | Figure 4)	NG Ox intensity threshold	NG min mass delta	Reference
						P. gingivalis	pure strain	201015_Paul_PV-1268_PGM_HILIC.raw	HexNAc	26	1352.41	Y	HexNAc-HexNAc(GroP)-Fuc-Hex-HexA-(Fuc)-Hex	GroP (glycerophosphate) = 358.089	Hex (O-linked, Ser/Thr)	1352.42	0.000400256	multiple (including B2RI80)	uniprotkb_proteome_UP000008842_2025_12_27.fasta	0.01 | 1	0.25	750	Veith, Paul D., et al. "Characterization of the O-glycoproteome of Porphyromonas gingivalis." Microbiology Spectrum 10.1 (2022): e01502-21.	.
								source: PXD028120	HexNAc	27	1394.41	Y	HexNAc-HexNAc(GroAc1P)-Fuc-Hex-HexA-(Fuc)-Hex	GroAc1P (glycerophosphate) = 400.100	Hex (O-linked, Ser/Thr)	1394.43	0.0109	multiple (including B2RI80)	uniprotkb_proteome_UP000008842_2025_12_27.fasta	0.01 | 1	0.25	750	Veith, Paul D., et al. "Characterization of the O-glycoproteome of Porphyromonas gingivalis." Microbiology Spectrum 10.1 (2022): e01502-21.	.
									HexNAc	28	1436.43	Y	HexNAc-HexNAc(GroAc2P)-Fuc-Hex-HexA-(Fuc)-Hex	GroAc2P (glycerophosphate) = 442.111	Hex (O-linked, Ser/Thr)	1436.44	0.0015	multiple (including B2RI80)	uniprotkb_proteome_UP000008842_2025_12_27.fasta	0.01 | 1	0.25	750	Veith, Paul D., et al. "Characterization of the O-glycoproteome of Porphyromonas gingivalis." Microbiology Spectrum 10.1 (2022): e01502-21.	.
																								.
									HexNAc	x	1635.61	Y	HexNAc-HexNAc(GroAc1P)-Fuc-Hex-HexA-(Fuc)-KL (241) / N-term missed cleavage	241.175 = KL, N-term missed cleavage	Hex (O-linked, Ser/Thr)	1635.6007 (+KL)	0.00152026	B2RM02_PORG3 / missed cleavage peptide	uniprotkb_proteome_UP000008842_2025_12_27.fasta	0.01 | 1	0.25	750	from peptide with missed cleavage site / KL
									HexNAc	x	1677.62	Y	HexNAc-HexNAc(GroAc2P)-Fuc-Hex-HexA-(Fuc)-KL (241) / N-term missed cleavage	241.175 = KL, N-term missed cleavage	Hex (O-linked, Ser/Thr)	1677.6113 (+KL)	0.00152026	B2RM02_PORG3 / missed cleavage peptide	uniprotkb_proteome_UP000008842_2025_12_27.fasta	0.01 | 1	0.25	750	from peptide with missed cleavage site / KL
						Species	Type	raw file	Characteristic oxonium ion	Glycan (study) number	Glycan mass (mass tag search)	Glycan mass parent offset (found yes/no)	Glycan composition	Note	Linking sugar (linkage)	Theoretical glycan mass	mass error	Major glycoproteins	Reference DB	NG spectrum bin size (mass determination | Figure 4)	NG Ox intensity threshold	NG min mass delta	Reference
						T. forsythia	pure strain	210128_Paul_PV-1630_2.mzML	HexANAc	29	1586.53	Y	Me-ManNAcA-CONH2-ManNAcA-CONH2(Pse7Am5Gra)-Fuc(MeGal)-GlcA(Xyl)-Gal	ManNAcA-CONH2 = amide derivative of N-acetyl mannosaminuronic acid	Gal (O-linked, Ser/Thr, following a seq motif)	1586.54	0.0104	This sample predominantly G8UMK7 (Surface layer protein B, TF2663. Posch et al observed a MW of 270 kDa for the glycoprotein, with a theoretical MW of 152 based on AA sequence) plus a few other matches. According to Veith et al., SI Doc, sample is likely in gel digestion of slice 2 containing mainly Surface layer protein B, at around 220 kDa. Generally, also Surface layer protein A (TF2661, TF266…	T_ forsythia ATCC 43037_UP000005436_203275.fasta	0.01 | 1	0.01	750	Veith, Paul D., Nichollas E. Scott, and Eric C. Reynolds. "Characterization of the O-Glycoproteome of Tannerella forsythia." MSphere 6.5 (2021): 10-1128. & O-glycan characterisation/NMR: Posch, G., Pabst, M., Brecker, L., Altmann, F., Messner, P., & Schäffer, C. (2011). Characterization and scope of S-layer protein O-glycosylation in Tannerella forsythia. Journal of Biological Chemistry, 286(44),…	.
								source: PXD026989	HexANAc	30	1716.59	Y	Me-ManNAcA-CONH2-ManNAcA-CONH2(Pse7Am5Gra)-Fuc(MeGal)-GlcA(Xyl)-Gal(Dig)	Second Fuc residue either on outer or linking Gal sugar	Gal (O-linked, Ser/Thr, following a seq motif)	1716.6	0.0133	This sample predominantly G8UMK7 (Surface layer protein B, TF2663. Posch et al observed a MW of 270 kDa for the glycoprotein, with a theoretical MW of 152 based on AA sequence) plus a few other matches. According to Veith et al., SI Doc, sample is likely in gel digestion of slice 2 containing mainly Surface layer protein B, at around 220 kDa. Generally, also Surface layer protein A (TF2661, TF266…	T_ forsythia ATCC 43037_UP000005436_203275.fasta	0.01 | 1	0.01	750		.
									HexANAc	31	1732.58	Y	Me-ManNAcA-CONH2-ManNAcA-CONH2(Pse7Am5Gra)-Fuc(MeGal)-GlcA(Xyl)-Gal(Fuc)		Gal (O-linked, Ser/Thr, following a seq motif)	1732.59	0.0183	This sample predominantly G8UMK7 (Surface layer protein B, TF2663. Posch et al observed a MW of 270 kDa for the glycoprotein, with a theoretical MW of 152 based on AA sequence) plus a few other matches. According to Veith et al., SI Doc, sample is likely in gel digestion of slice 2 containing mainly Surface layer protein B, at around 220 kDa. Generally, also Surface layer protein A (TF2661, TF266…	T_ forsythia ATCC 43037_UP000005436_203275.fasta	0.01 | 1	0.01	750		.
									HexANAc	32	1862.63	Y	Me-ManNAcA-CONH2-ManNAcA-CONH2(Pse7Am5Gra)-Fuc(MeGal)-GlcA(Xyl)-Gal(Fuc, Dig)		Gal (O-linked, Ser/Thr, following a seq motif)	1862.66	0.0213	This sample predominantly G8UMK7 (Surface layer protein B, TF2663. Posch et al observed a MW of 270 kDa for the glycoprotein, with a theoretical MW of 152 based on AA sequence) plus a few other matches. According to Veith et al., SI Doc, sample is likely in gel digestion of slice 2 containing mainly Surface layer protein B, at around 220 kDa. Generally, also Surface layer protein A (TF2661, TF266…	T_ forsythia ATCC 43037_UP000005436_203275.fasta	0.01 | 1	0.01	750		.
									HexANAc	33	1878.63	Y	Me-ManNAcA-CONH2-ManNAcA-CONH2(Pse7Am5Gra)-Fuc(MeGal)-GlcA(Xyl)-Gal(Fuc, Fuc)		Gal (O-linked, Ser/Thr, following a seq motif)	1878.65	0.0162	This sample predominantly G8UMK7 (Surface layer protein B, TF2663. Posch et al observed a MW of 270 kDa for the glycoprotein, with a theoretical MW of 152 based on AA sequence) plus a few other matches. According to Veith et al., SI Doc, sample is likely in gel digestion of slice 2 containing mainly Surface layer protein B, at around 220 kDa. Generally, also Surface layer protein A (TF2661, TF266…	T_ forsythia ATCC 43037_UP000005436_203275.fasta	0.01 | 1	0.01	750
			Pse5Am7Gc (or Gra, N-glycolyl)
						Species	Type	raw file	Characteristic oxonium ion	Glycan (study) number	Glycan mass (mass tag search)	Glycan mass parent offset (found yes/no)	Glycan composition	Note	Linking sugar (linkage)	Theoretical glycan mass	mass error	Major glycoproteins	Reference DB	NG spectrum bin size (mass determination | Figure 4)	NG Ox intensity threshold	NG min mass delta	Reference
						H. volcanii	pure strain	MP_23052020_HVolcanii_120min_gps_DDA01.mzML	HexA	34	704.165	Y	GlcA-GalA-MeGlcA-Glc		Glc (N-linked, +17, -42 fragment present)	704.165	-0.0002	multiple including P25062 cell surface glycoprotein	UP000008243_309800_H_volcanii.fasta	0.01 | 1	0.01	750	Pabst, Martin, et al. "A general approach to explore prokaryotic protein glycosylation reveals the unique surface layer modulation of an anammox bacterium." The ISME Journal 16.2 (2022): 346-357.	.
								source: PXD021600	HexA	35	ND	866.225	Glc-GlcA-GalA-MeGlcA-Glc		Glc (N-linked, +17, -42 fragment present)	866.218	-0.0074	multiple including P25062 cell surface glycoprotein	UP000008243_309800_H_volcanii.fasta	0.01 | 1	0.01	750	Eichler, Jerry. "N‐glycosylation in Archaea—New roles for an ancient posttranslational modification." Molecular Microbiology 114.5 (2020): 735-741.	.
																								.
																								.
						Species	Type	raw file	Characteristic oxonium ion	Glycan (study) number	Glycan mass (mass tag search)	Glycan mass parent offset (found yes/no)	Glycan composition	Note	Linking sugar (linkage)	Theoretical glycan mass	mass error	Major glycoproteins	Reference DB	NG spectrum bin size (mass determination | Figure 4)	NG Ox intensity threshold	NG min mass delta	Reference
						S. acidocaldarius	pure strain	Sac_1.mzML	HexNAc	38	1118.34	Y	Hex-HexNAc(SQ-Hex)-HexNAc(Hex)	SQ = 6-sulfo-D-quinovose, or 6-sulfo, 6-deoxy-D-glucose.	HexNAc (N-linked, +17, -84 fragment present)	1118.33	-0.0031	Surface layer protein Q4J6E5, plus multiple others	UP000001018_330779.fasta	0.01 | 1	0.25	750	Nakagawa, S., Imachi, H., Shimamura, S., Yanaka, S., Yagi, H., Yagi-Utsumi, M., ... & Takai, K. (2024). Characterization of protein glycosylation in an Asgard archaeon. BBA advances, 6, 100118.	.
								source: PXD051007	HexNAc	39	956.285	Y	HexNAc(SQ-Hex)-HexNAc(Hex)		HexNAc (N-linked, +17, -84 fragment present)	956.279	-0.0059	Surface layer protein Q4J6E5, plus multiple others	UP000001018_330779.fasta	0.01 | 1	0.25	750		.
																								.
																								.
						Species	Type	raw file	Characteristic oxonium ion	Glycan (study) number	Glycan mass (mass tag search)	Glycan mass parent offset (found yes/no)	Glycan composition	Note	Linking sugar (linkage)	Theoretical glycan mass	mass error	Major glycoproteins	Reference DB	NG spectrum bin size (mass determination | Figure 4)	NG Ox intensity threshold	NG min mass delta	Reference
						Ca. Kuenenia stuttgartiensis	Enrichment/mixed culture	MP_14022020_Kust_Nm_120min_gps_DDA01.mzML	HexNAc/NulO-marker	36	1203.49	Y	HexNAc(NuloFmNH2)-HexNAc(diMe-dHex)-MeHexNAc(dHex)		HexNAc (O-linked, Ser/Thr)	1203.5	0.0067	Surface layer protein (250_3)	Metagen_Kust_Nm_merged_CD_Pks_focused.fasta	0.01 | 1	0.25	750	Pabst, Martin, et al. "A general approach to explore prokaryotic protein glycosylation reveals the unique surface layer modulation of an anammox bacterium." The ISME Journal 16.2 (2022): 346-357.	.
								source: PXD021600	HexNAc/NulO-marker	37	1217.51	Y	HexNAc(NuloFmNH2-OMe)-HexNAc(diMe-dHex)-MeHexNAc(dHex)		HexNAc (O-linked, Ser/Thr)	1217.52	0.0124	Surface layer protein (250_3)	Metagen_Kust_Nm_merged_CD_Pks_focused.fasta	0.01 | 1	0.25	750		.
									HexNAc/NulO-marker	38	1231.53	Y	HexNAc(NuloFmNH2-diOMe)-HexNAc(diMe-dHex)-MeHexNAc(dHex)		HexNAc (O-linked, Ser/Thr)	1231.53	0.008	Surface layer protein (250_3)	Metagen_Kust_Nm_merged_CD_Pks_focused.fasta	0.01 | 1	0.25	750		.
									Hept	39	ND	192.065	Hept1		Hept (O-linked, Ser/Thr)	192.063	-0.0016	Surface layer protein (250_3)	Metagen_Kust_Nm_merged_CD_Pks_focused.fasta	0.01 | 1	0.25	750
									Hept	40	384.125	Y	Hept2		Hept (O-linked, Ser/Thr)	384.127	0.0018	Surface layer protein (250_3)	Metagen_Kust_Nm_merged_CD_Pks_focused.fasta	0.01 | 1	0.25	750
									Hept	41	576.175	Y	Hept3		Hept (O-linked, Ser/Thr)	576.19	0.0152	Surface layer protein (250_3)	Metagen_Kust_Nm_merged_CD_Pks_focused.fasta	0.01 | 1	0.25	750
									Hept	42	768.245	Y	Hept4		Hept (O-linked, Ser/Thr)	768.254	0.0086	Surface layer protein (250_3)	Metagen_Kust_Nm_merged_CD_Pks_focused.fasta	0.01 | 1	0.25	750		.
									Hept	43	960.305	Y	Hept5		Hept (O-linked, Ser/Thr)	960.317	0.012	Surface layer protein (250_3)	Metagen_Kust_Nm_merged_CD_Pks_focused.fasta	0.01 | 1	0.25	750
						Species	Type	raw file	Characteristic oxonium ion	Glycan (study) number	Glycan mass (mass tag search)	Glycan mass parent offset (found yes/no)	Glycan composition	Note	Linking sugar (linkage)	Theoretical glycan mass	mass error	Major glycoproteins	Reference DB	NG spectrum bin size (mass determination | Figure 4)	NG Ox intensity threshold	NG min mass delta	Reference
						Ca. Brocadia sapporoensis	Enrichment/mixed culture	MP09112018_Broc_ML_2hrs_gps_method_DDA01.mzML	HexNAc	44	1438.62	Y	350-HexNAc-HexNAc(dideoxy-Hex)-HexNAc(Pent)-MeHexNAc	Complex-type glycan from Brocadia, 350.2 unknown sugar	MeHexNAC (O-linked, Ser/Thr)	1438.64	0.02118	Surface layer protein, B. sapporoensis, Sap15peg1817	Metagen_Broc_D_merged_CD_Pks_focused.fasta	0.01 | 1	0.25	750	Pabst, Martin, et al. "A general approach to explore prokaryotic protein glycosylation reveals the unique surface layer modulation of an anammox bacterium." The ISME Journal 16.2 (2022): 346-357.	.
								source: PXD021600	Hept	45	1290.46	Y	Hex(deoxyHex)-Pent(deoxyHex)-Hept(deoxyHex)-352	Complex-type glycan from Ignavibacteria OLB4, 352 unknown sugar	352 (O-linked, Ser/Thr)	not determined	not determined	Multiple proteins, Ignavibacteria OLB4	Metagen_Broc_D_merged_CD_Pks_focused.fasta	0.01 | 1	0.25	750		.
									NulONH2	46	1300.48	Y	NulO-containing glycan, composition not determined	Complex-type glycan from Ignavibacteria UTCHB3	? (O-linked, Ser/Thr)	not determined	not determined	Multiple proteins, Ignavibacteria UTCHB3	Metagen_Broc_D_merged_CD_Pks_focused.fasta	0.01 | 1	0.25	750		.
																								.
